# FastqPuri: high-performance preprocessing of RNA-seq data

**DOI:** 10.1101/480707

**Authors:** Paula Pérez-Rubio, Claudio Lottaz, Julia C Engelmann

## Abstract

**Background:** RNA sequencing (RNA-seq) has become the standard means of analyzing gene and transcript expression in high-throughput. While previously sequence alignment was a time demanding step, fast alignment methods and even more so transcript counting methods which avoid mapping and quantify gene and transcript expression by evaluating whether a read is compatible with a transcript, have led to significant speed-ups in data analysis. Now, the most time demanding step in the analysis of RNA-seq data is preprocessing the raw sequence data, such as running quality control and adapter, contamination and quality filtering before transcript or gene quantification. To do so, many researchers chain different tools, but a comprehensive, flexible and fast software that covers all preprocessing steps is currently missing.

**Results:** We here present **FastqPuri**, a light-weight and highly efficient preprocessing tool for fastq data. **FastqPuri** provides sequence quality reports on the sample and dataset level with new plots which facilitate decision making for subsequent quality filtering. Moreover, **FastqPuri** efficiently removes adapter sequences and sequences from biological contamination from the data. It accepts both single- and paired-end data in uncompressed or compressed fastq files. **FastqPuri** can be run stand-alone and is suitable to be run within pipelines. We benchmarked **FastqPuri** against existing tools and found that **FastqPuri** is superior in terms of speed, memory usage, versatility and comprehensiveness. **Conclusions: FastqPuri** is a new tool which covers all aspects of short read sequence data preprocessing. It was designed for RNA-seq data to meet the needs for fast preprocessing of fastq data to allow transcript and gene counting, but it is suitable to process any short read sequencing data of which high sequence quality is needed, such as for genome assembly or SNV (single nucleotide variant) detection. **FastqPuri** is most flexible in filtering undesired biological sequences by offering two approaches to optimize speed and memory usage dependent on the total size of the potential contaminating sequences. **FastqPuri** is available at https://github.com/jengelmann/FastqPuri. It is implemented in C and R and licensed under GPL v3.
