## Supplementary material for "FastqPuri: high-performance preprocessing of RNA-seq data": example_ROC_0p01_bloom.csv

FN	TP	TN	FP
0.050000	0.050330	0.949670	0.999340	0.000660
0.060000	0.050520	0.949480	0.999580	0.000420
0.070000	0.050810	0.949190	0.999680	0.000320
0.080000	0.051580	0.948420	0.999800	0.000200
0.090000	0.052140	0.947860	0.999830	0.000170
0.100000	0.052700	0.947300	0.999870	0.000130
0.110000	0.053340	0.946660	0.999890	0.000110
0.120000	0.055150	0.944850	0.999930	0.000070
0.130000	0.056110	0.943890	0.999940	0.000060
0.140000	0.057160	0.942840	0.999960	0.000040
0.150000	0.058550	0.941450	0.999970	0.000030
0.160000	0.061200	0.938800	0.999990	0.000010
0.170000	0.062930	0.937070	0.999990	0.000010
0.180000	0.064730	0.935270	0.999990	0.000010
0.190000	0.066600	0.933400	0.999990	0.000010
0.200000	0.070600	0.929400	0.999990	0.000010
