## Supplementary material for "FastqPuri: high-performance preprocessing of RNA-seq data": example_ROC_0p02_bloom.csv

FN	TP	TN	FP
0.050000	0.049780	0.950220	0.990760	0.009240
0.060000	0.050210	0.949790	0.996800	0.003200
0.070000	0.050570	0.949430	0.999030	0.000970
0.080000	0.051180	0.948820	0.999750	0.000250
0.090000	0.051650	0.948350	0.999830	0.000170
0.100000	0.052080	0.947920	0.999850	0.000150
0.110000	0.052640	0.947360	0.999880	0.000120
0.120000	0.054190	0.945810	0.999900	0.000100
0.130000	0.055090	0.944910	0.999910	0.000090
0.140000	0.056150	0.943850	0.999930	0.000070
0.150000	0.057200	0.942800	0.999950	0.000050
0.160000	0.059800	0.940200	0.999980	0.000020
0.170000	0.061320	0.938680	0.999980	0.000020
0.180000	0.062900	0.937100	0.999990	0.000010
0.190000	0.064660	0.935340	0.999990	0.000010
0.200000	0.068520	0.931480	0.999990	0.000010
