## Supplementary material for "FastqPuri: high-performance preprocessing of RNA-seq data": example_ROC_0p005_bloom.csv

FN	TP	TN	FP
0.050000	0.050420	0.949580	0.999530	0.000470
0.060000	0.050640	0.949360	0.999650	0.000350
0.070000	0.050950	0.949050	0.999710	0.000290
0.080000	0.051880	0.948120	0.999830	0.000170
0.090000	0.052460	0.947540	0.999860	0.000140
0.100000	0.053030	0.946970	0.999870	0.000130
0.110000	0.053820	0.946180	0.999880	0.000120
0.120000	0.055580	0.944420	0.999930	0.000070
0.130000	0.056590	0.943410	0.999950	0.000050
0.140000	0.057740	0.942260	0.999950	0.000050
0.150000	0.059110	0.940890	0.999960	0.000040
0.160000	0.062080	0.937920	0.999990	0.000010
0.170000	0.063800	0.936200	0.999990	0.000010
0.180000	0.065520	0.934480	0.999990	0.000010
0.190000	0.067360	0.932640	0.999990	0.000010
0.200000	0.071640	0.928360	0.999990	0.000010
