## Supplementary material for "FastqPuri: high-performance preprocessing of RNA-seq data": example_ROC_0p0075_bloom.csv

FN	TP	TN	FP
0.050000	0.050370	0.949630	0.999530	0.000470
0.060000	0.050630	0.949370	0.999680	0.000320
0.070000	0.050880	0.949120	0.999720	0.000280
0.080000	0.051690	0.948310	0.999850	0.000150
0.090000	0.052250	0.947750	0.999880	0.000120
0.100000	0.052850	0.947150	0.999880	0.000120
0.110000	0.053530	0.946470	0.999890	0.000110
0.120000	0.055390	0.944610	0.999930	0.000070
0.130000	0.056350	0.943650	0.999950	0.000050
0.140000	0.057500	0.942500	0.999960	0.000040
0.150000	0.058820	0.941180	0.999970	0.000030
0.160000	0.061730	0.938270	0.999980	0.000020
0.170000	0.063180	0.936820	0.999990	0.000010
0.180000	0.064860	0.935140	0.999990	0.000010
0.190000	0.066970	0.933030	0.999990	0.000010
0.200000	0.071110	0.928890	0.999990	0.000010
